# Linking Oxygen-Induced Oxidative Stress to Resource Recovery by Enhancing the Production of Extracellular Polymeric Substances in Activated Sludge Microbial Communities

**DOI:** 10.1101/2025.04.29.651171

**Authors:** Xueyang Zhou, Bharat Manna, Boyu Lyu, Naresh Singhal

## Abstract

As the global transition toward circular wastewater treatment intensifies, extracellular polymeric substances (EPS) have emerged as valuable targets for resource recovery. Although most efforts have focused on aerobic granular sludge, conventional activated sludge systems, which account for most global wastewater treatment, remain underexploited for EPS recovery. Building on the established link between oxidative stress and EPS biosynthesis in pure strains, we propose that strategically manipulating oxygen exposure patterns to intensify oxidative stress in activated sludge microbial communities could enhance EPS production. To test this, we applied continuous oxygen perturbation under aerobic exposure to intensify oxidative stress. Compared to a stable oxygen condition simulating typical wastewater aeration, the perturbation considerably enhanced EPS yield to 74.4□mg/L/day, a 90.5% increase over the stable condition (39.0□mg/L/day). To validate the role of oxidative stress in EPS enhancement, intermittent anoxic phases were introduced into the perturbation pattern to relieve oxidative stress, causing the EPS-enhancing effect to disappear, with yield dropping to 9.8□mg/L/day. Mechanistically, intensified oxidative stress under aerobic continuous perturbation was primarily driven by elevated reducing substrates for non-respiratory flavoenzymes, exemplified by glutamate synthase, glutathione reductase, and dihydrolipoamide dehydrogenase, which are prone to generate H_2_O_2_ as an unintended metabolic byproduct. Among the multiple microbial groups contributing to H_2_O_2_ production, *Methylophilaceae, Comamonadaceae*, and *Rhodobacteraceae* were distinguished by simultaneously exhibiting upregulation of EPS biosynthesis proteins, suggesting that taxa within these families collectively mediated both H_2_O_2_ production and EPS enhancement. By modulating aeration, this study offers a chemical-free, controllable strategy for enhancing EPS production within conventional activated sludge systems.

**Graphical abstract:** 
