## Supplemental Table S3 for "Linking Oxygen-Induced Oxidative Stress to Resource Recovery by Enhancing the Production of Extracellular Polymeric Substances in Activated Sludge Microbial Communities"

### Sheet: Flavoproteins
KEGG_Pathway_Level_1	KEGG_Pathway_Level_2	KEGG_Pathway_Level_3	Flavoproteins detected by metaproteomics	KEGG_ID	Enzymatic reaction substrate detected by metabolomics	Significance_T-test and Fold Change (CP vs. CA)	Significance_T-test and Fold Change (IP vs. CA)
Metabolism	Energy metabolism	Carbon fixation pathways in prokaryotes	fumarate reductase iron-sulfur subunit [EC:1.3.5.4]
			methylenetetrahydrofolate reductase (NADPH) [EC:1.5.1.20]
			succinate dehydrogenase / fumarate reductase, cytochrome b subunit
			succinate dehydrogenase / fumarate reductase, flavoprotein subunit [EC:1.3.5.1 1.3.5.4]
			succinate dehydrogenase / fumarate reductase, iron-sulfur subunit [EC:1.3.5.1 1.3.5.4]
		Methane metabolism	dimethylamine/trimethylamine dehydrogenase [EC:1.5.8.1 1.5.8.2]
			formate dehydrogenase iron-sulfur subunit
			formate dehydrogenase subunit gamma
			heterodisulfide reductase subunit A2 [EC:1.8.7.3 1.8.98.4 1.8.98.5 1.8.98.6]
		Nitrogen metabolism	glutamate synthase (NADPH) large chain [EC:1.4.1.13]	K00265*; K00265	L-Glutamate (associated with KEGG reaction R00114)	*(p=0.0222); FC=1.576377879	*(p=0.0110); FC=1.455823985
			glutamate synthase (ferredoxin) [EC:1.4.7.1]	K00284*	L-Glutamate (associated with KEGG reaction R00021)	*(p=0.0222); FC=1.576377879	*(p=0.0110); FC=1.455823985
			nitrite reductase (NADH) large subunit [EC:1.7.1.15]
			nitrite reductase (NO-forming) [EC:1.7.2.1]
		Oxidative phosphorylation	NADH dehydrogenase [EC:1.6.99.3]
			NADH-quinone oxidoreductase subunit E [EC:7.1.1.2]
			NADH-quinone oxidoreductase subunit F [EC:7.1.1.2]
			fumarate reductase iron-sulfur subunit [EC:1.3.5.4]
			succinate dehydrogenase / fumarate reductase, cytochrome b subunit
			succinate dehydrogenase / fumarate reductase, flavoprotein subunit [EC:1.3.5.1 1.3.5.4]
			succinate dehydrogenase / fumarate reductase, iron-sulfur subunit [EC:1.3.5.1 1.3.5.4]
		Sulfur metabolism	adenylylsulfate reductase, subunit A [EC:1.8.99.2]
			sulfide dehydrogenase [flavocytochrome c] flavoprotein chain [EC:1.8.2.3]
			sulfite dehydrogenase [EC:1.8.2.1]
			sulfite reductase (NADPH) flavoprotein alpha-component [EC:1.8.1.2]
			sulfite reductase (NADPH) hemoprotein beta-component [EC:1.8.1.2]
	Carbohydrate metabolism	Amino sugar and nucleotide sugar metabolism	UDP-glucuronate 4-epimerase [EC:5.1.3.6]
		Butanoate metabolism	acetolactate synthase I/II/III large subunit [EC:2.2.1.6]	K01652*	Pyruvate (associated with KEGG reaction R00226)	ns	ns
			fumarate reductase iron-sulfur subunit [EC:1.3.5.4]	K00245*	Succinate; Fumarate (associated with KEGG reaction R02164)	ns	ns
			hydroxybutyrate-dimer hydrolase [EC:3.1.1.22]	K07518*
			hydroxymethylglutaryl-CoA synthase [EC:2.3.3.10]	K01641*
			succinate dehydrogenase / fumarate reductase, cytochrome b subunit	K00241*	Succinate; Fumarate (associated with KEGG reaction R02164)	ns	ns
			succinate dehydrogenase / fumarate reductase, flavoprotein subunit [EC:1.3.5.1 1.3.5.4]	K00239*; K00239	Succinate; Fumarate (associated with KEGG reaction R02164)	ns	ns
			succinate dehydrogenase / fumarate reductase, iron-sulfur subunit [EC:1.3.5.1 1.3.5.4]	K00240*	Succinate; Fumarate (associated with KEGG reaction R02164)	ns	ns
		C5-Branched dibasic acid metabolism	acetolactate synthase I/II/III large subunit [EC:2.2.1.6]	K01652*	Pyruvate (associated with KEGG reaction R00226)	ns	ns
		Citrate cycle (TCA cycle)	citrate synthase [EC:2.3.3.1]	K01647*	Pyruvate (associated with KEGG reaction R00014)	ns	ns
			dihydrolipoamide dehydrogenase [EC:1.8.1.4]	K00382*
			fumarate reductase iron-sulfur subunit [EC:1.3.5.4]	K00245*	Succinate; Fumarate (associated with KEGG reaction R02164)	ns	ns
			pyruvate dehydrogenase E1 component alpha subunit [EC:1.2.4.1]	K00161*
			succinate dehydrogenase / fumarate reductase, cytochrome b subunit	K00241*	Succinate; Fumarate (associated with KEGG reaction R02164)	ns	ns
			succinate dehydrogenase / fumarate reductase, flavoprotein subunit [EC:1.3.5.1 1.3.5.4]	K00239*; K00239	Succinate; Fumarate (associated with KEGG reaction R02164)	ns	ns
			succinate dehydrogenase / fumarate reductase, iron-sulfur subunit [EC:1.3.5.1 1.3.5.4]	K00240*	Succinate; Fumarate (associated with KEGG reaction R02164)	ns	ns
		Glycolysis / Gluconeogenesis	dihydrolipoamide dehydrogenase [EC:1.8.1.4]	K00382*
			glucose-6-phosphate 1-epimerase [EC:5.1.3.15]	K01792*
			pyruvate dehydrogenase E1 component alpha subunit [EC:1.2.4.1]	K00161*	Pyruvate (associated with KEGG reaction R00014)	ns	ns
		Glyoxylate and dicarboxylate metabolism	citrate synthase [EC:2.3.3.1]	K01647*	Citrate (associated with KEGG reaction R00351)	ns	ns
			dihydrolipoamide dehydrogenase [EC:1.8.1.4]	K00382*	Glycine (associated with KEGG reaction R01221)	*(p=0.0475); FC=1.936240972	*(p=0.0395); FC=1.806258702
			formate dehydrogenase iron-sulfur subunit	K00124*
			formate dehydrogenase subunit gamma	K00127*
			glutamate synthase (ferredoxin) [EC:1.4.7.1]	K00284*	L-Glutamate (associated with KEGG reaction R00021)	*(p=0.0222); FC=1.576377879	*(p=0.0110); FC=1.455823985
			glycolate oxidase FAD binding subunit	K11472*
		Propanoate metabolism	acyl-CoA dehydrogenase [EC:1.3.8.7]	K00249*; K00249
			dihydrolipoamide dehydrogenase [EC:1.8.1.4]	K00382*
		Pyruvate metabolism	D-lactate dehydrogenase (cytochrome) [EC:1.1.2.4]	K00102*	Pyruvate (associated with KEGG reaction R00197)	ns	ns
			dihydrolipoamide dehydrogenase [EC:1.8.1.4]	K00382*
			fumarate reductase iron-sulfur subunit [EC:1.3.5.4]	K00245*	Succinate; Fumarate (associated with KEGG reaction R02164)	ns	ns
			pyruvate dehydrogenase E1 component alpha subunit [EC:1.2.4.1]	K00161*	Pyruvate (associated with KEGG reaction R00014)	ns	ns
	Amino acid metabolism	Alanine, aspartate and glutamate metabolism	L-aspartate oxidase [EC:1.4.3.16]	K00278*	L-Aspartate (associated with KEGG reaction R00357)	ns	ns
			glutamate synthase (NADPH) large chain [EC:1.4.1.13]	K00265*; K00265	L-Glutamate (associated with KEGG reaction R00114)	*(p=0.0222); FC=1.576377879	*(p=0.0110); FC=1.455823985
		Arginine and proline metabolism	creatinase [EC:3.5.3.3]	K08688*
			proline dehydrogenase [EC:1.5.-.-]	K00318*	L-Proline (associated with KEGG reaction R01253)	**(p=0.0055); FC=1.941340193	**(p=0.0.0022); FC=1.892689189
		Glycine, serine and threonine metabolism	creatinase [EC:3.5.3.3]	K08688*
			dihydrolipoamide dehydrogenase [EC:1.8.1.4]	K00382*
		Phenylalanine metabolism	3-phenylpropionate/trans-cinnamate dioxygenase ferredoxin reductase component [EC:1.18.1.3]	K00529*
			phenylacetate-CoA ligase [EC:6.2.1.30]	K01912*
		Phenylalanine, tyrosine and tryptophan biosynthesis	3-deoxy-7-phosphoheptulonate synthase [EC:2.5.1.54]	K01626*	Phosphoenolpyruvate (associated with KEGG reaction R01826)	ns	ns
			chorismate synthase [EC:4.2.3.5]	K01736*
		Valine, leucine and isoleucine biosynthesis	acetolactate synthase I/II/III large subunit [EC:2.2.1.6]	K01652*	Pyruvate (associated with KEGG reaction R00226)	ns	ns
			leucine dehydrogenase [EC:1.4.1.9]	K00263*	L-Isoleucine (associated with KEGG reaction R02196)	*(p=0.0437); FC=1.998836301	*(p=0.0236); FC=1.65896916
					L-Valine (associated with KEGG reaction R01434)	*(p=0.0479); FC=2.198970828	*(p=0.0163); FC=1.76944019
					L-Leucine (associated with KEGG reaction R01088)	**(p=0.0015); FC=2.335350617	ns
		Valine, leucine and isoleucine degradation	acetyl-CoA acyltransferase [EC:2.3.1.16]	K00632; K00632*
			acyl-CoA dehydrogenase [EC:1.3.8.7]	K00249*; K00249
			dihydrolipoamide dehydrogenase [EC:1.8.1.4]	K00382*
			hydroxymethylglutaryl-CoA synthase [EC:2.3.3.10]	K01641*
			isovaleryl-CoA dehydrogenase [EC:1.3.8.4]	K00253*; K00253
			leucine dehydrogenase [EC:1.4.1.9]	K00263*	L-Leucine (associated with KEGG reaction R01088)	**(p=0.0015); FC=2.335350617	ns
	Metabolism of cofactors and vitamins	Folate biosynthesis	3,4-dihydroxy 2-butanone 4-phosphate synthase / GTP cyclohydrolase II [EC:4.1.99.12 3.5.4.25]	K14652*
		Nicotinate and nicotinamide metabolism	5'-nucleotidase [EC:3.1.3.5]	K01081*
			L-aspartate oxidase [EC:1.4.3.16]	K00278*	L-Aspartate (associated with KEGG reaction R00357)	ns	ns
		One carbon pool by folate	methylenetetrahydrofolate reductase (NADPH) [EC:1.5.1.20]	K00297*
		Pantothenate and CoA biosynthesis	acetolactate synthase I/II/III large subunit [EC:2.2.1.6]	K01652*	Pyruvate (associated with KEGG reaction R00226)	ns	ns
		Porphyrin and chlorophyll metabolism	cob(I)alamin adenosyltransferase [EC:2.5.1.17]	K00798*
		Riboflavin metabolism	3,4-dihydroxy 2-butanone 4-phosphate synthase / GTP cyclohydrolase II [EC:4.1.99.12 3.5.4.25]	K14652*
		Ubiquinone and other terpenoid-quinone biosynthesis	4-hydroxy-3-polyprenylbenzoate decarboxylase [EC:4.1.1.98]	K03182*
		Vitamin B6 metabolism	pyridoxine 4-dehydrogenase [EC:1.1.1.65]	K05275*
	Lipid metabolism	Fatty acid degradation	3-phenylpropionate/trans-cinnamate dioxygenase ferredoxin reductase component [EC:1.18.1.3]	K00529*
			acetyl-CoA acyltransferase [EC:2.3.1.16]	K00632; K00632*
			acyl-CoA dehydrogenase [EC:1.3.8.7]	K00249*; K00249
			acyl-CoA dehydrogenase [EC:1.3.99.-]	K06445*; K18244
		Steroid hormone biosynthesis	3alpha(or 20beta)-hydroxysteroid dehydrogenase [EC:1.1.1.53]	K00038
		Synthesis and degradation of ketone bodies	hydroxymethylglutaryl-CoA synthase [EC:2.3.3.10]	K01641*
		alpha-Linolenic acid metabolism	acetyl-CoA acyltransferase [EC:2.3.1.16]	K00632; K00632*
	Metabolism of other amino acids	D-Alanine metabolism	D-alanine-D-alanine ligase [EC:6.3.2.4]	K01921*
		D-Glutamine and D-glutamate metabolism	UDP-N-acetylmuramate--alanine ligase [EC:6.3.2.8]	K01924*
		Glutathione metabolism	glutathione reductase (NADPH) [EC:1.8.1.7]	K00383*	Glutathione (associated with KEGG reaction R00115)	*(p=0.0188); FC=1.721310763	*(p=0.0298); FC=1.463841022
		Selenocompound metabolism	thioredoxin reductase (NADPH) [EC:1.8.1.9]	K00384*
		beta-Alanine metabolism	acyl-CoA dehydrogenase [EC:1.3.8.7]	K00249*; K00249
	Nucleotide metabolism	Purine metabolism	5'-nucleotidase [EC:3.1.3.5]	K01081*
			adenylate cyclase [EC:4.6.1.1]	K01768
			xanthine dehydrogenase molybdenum-binding subunit [EC:1.17.1.4]	K00087*
		Pyrimidine metabolism	3-hydroxypropanoate dehydrogenase [EC:1.1.1.-]	K09019*
			5'-nucleotidase [EC:3.1.3.5]	K01081*
	Xenobiotics biodegradation and metabolism	Benzoate degradation	acetyl-CoA acyltransferase [EC:2.3.1.16]	K00632; K00632*
			pimeloyl-CoA dehydrogenase [EC:1.3.1.62]	K04118*; K04118
		Chlorocyclohexane and chlorobenzene degradation	carboxymethylenebutenolidase [EC:3.1.1.45]	K01061*
		Ethylbenzene degradation	acetyl-CoA acyltransferase [EC:2.3.1.16]	K00632; K00632*
		Fluorobenzoate degradation	carboxymethylenebutenolidase [EC:3.1.1.45]	K01061*
		Toluene degradation	carboxymethylenebutenolidase [EC:3.1.1.45]	K01061*
	Metabolism of terpenoids and polyketides	Diterpenoid biosynthesis	gibberellin 2beta-dioxygenase [EC:1.14.11.13]	K04125
		Geraniol degradation	acetyl-CoA acyltransferase [EC:2.3.1.16]	K00632; K00632*
		Terpenoid backbone biosynthesis	hydroxymethylglutaryl-CoA synthase [EC:2.3.3.10]	K01641*
	Glycan biosynthesis and metabolism	Lipopolysaccharide biosynthesis	D-beta-D-heptose 7-phosphate kinase / D-beta-D-heptose 1-phosphate adenosyltransferase [EC:2.7.1.167 2.7.7.70]	K03272*
		Peptidoglycan biosynthesis	D-alanine-D-alanine ligase [EC:6.3.2.4]	K01921*
			UDP-N-acetylmuramate--alanine ligase [EC:6.3.2.8]	K01924*
